# A response-geometry framework separates microbiome movement magnitude from directional coherence in intervention studies

**DOI:** 10.64898/2026.05.22.726133

**Authors:** Carol Ying Ying Szeto, Hoi Shan Kwan

## Abstract

Dietary and lifestyle microbiome interventions often produce mild but heterogeneous remodeling rather than uniform community shifts. In this setting, scalar diversity or group-level summaries can appear weak or inconclusive even when participants move in organized but magnitude-limited directions, or move substantially in divergent directions. We developed a response-geometry framework that jointly describes baseline-referenced response magnitude and cross-participant directional coherence within a compositional feature space. The framework complements diversity, ordination, trajectory, PERMANOVA, PERMDISP, and beta-diversity analyses by asking whether paired responses differ in size, shared direction, or both.

**Methods:** A response vector for each participant was defined as the follow-up minus baseline profile after adding a 0.5 pseudocount and applying centered log-ratio transformation in Aitchison-based response space. Response magnitude was the Euclidean length of this vector. Directional coherence was quantified as cosine alignment between participant-level response vectors and the mean group response vector, with sign-flip permutations as a paired-structure-preserving diagnostic null. We evaluated the framework using workflow-sensitive diversity comparisons, 198,000 logistic-normal compositional simulations with 100 or 500 features and small-to-large shared-direction effects, public-data-derived implementation stress tests, a synbiotic and dietary-intervention cohort, and a fiber/fermented-food application in 16S rRNA gene amplicon and shotgun-derived CAZyme gene-family feature spaces. A beta research-preview repository accompanying the preprint is available at https://github.com/carolyyszeto/microbiome-response-interpreter-beta as v6.5-beta, including documented scripts, a toy dataset, environment notes, output-interpretation guidance, and exploratory implementation utilities.

**Results:** Workflow comparisons showed that richness-sensitive differences were concentrated in rare-tail and low-abundance structure, informing the analytical feature-space context for response interpretation. In simulations, null and magnitude-only random-direction scenarios showed near-null detection rates of 0.061 and 0.062, close to nominal alpha = 0.05, whereas shared-direction scenarios showed increasing coherence with stronger effects and larger sample sizes. Mixed-responder and opposing-subgroup scenarios attenuated or cancelled pooled coherence, supporting separation between response magnitude and directional organization. The synbiotic and dietary-intervention cohort showed modest, heterogeneous displacement with limited within-arm coherence, with permutation p values from 0.575 to 0.653. In the fiber/fermented-food application, fermented-food exposure showed stronger 16S response organization than the baseline-period reference, while CAZyme estimates used non-identical sampling endpoints and remained feature-space-specific.

**Conclusions:** This response-geometry framework helps distinguish paired microbiome movement size from shared response orientation. It is intended as an interpretively cautious response-organization descriptor for mild, heterogeneous intervention settings, not as a replacement for existing multivariate methods. Its interpretation depends on sample size, effect structure, endpoint alignment, zero handling, group-direction stability, and feature-space definition. The framework does not convert weak, null, endpoint-limited, or sensitivity-dependent findings into efficacy, predictive, or mechanistic claims.
