## Supplementary Table 1 - Numerical support for Figure 1A-C for "A response-geometry framework separates microbiome movement magnitude from directional coherence in intervention studies"

### Sheet: Caption
Supplementary Table 1. Numerical support for Figure 1A-C
Workbook index and interpretation guide.
Item	Text
Caption	Supplementary Table 1. Numerical support for Figure 1A–C. This workbook summarizes the panel-level numerical results underlying Figure 1, including matched-sample alpha-diversity comparisons between Illumina OTU and Illumina ASV workflows, abundance-bin composition across Illumina ASV, Illumina OTU, Nanopore Old, and Nanopore New workflows, and compact rare-tail or rank-abundance summary measures…
Figure1A_alpha	Matched-sample alpha-diversity support for Figure 1A, including Observed richness, Chao1, Shannon, and Simpson comparisons between Illumina OTU and Illumina ASV workflows.
Figure1B_bins	Abundance-bin composition support for Figure 1B across Illumina ASV, Illumina OTU, Nanopore Old, and Nanopore New workflows. The Illumina OTU 0–0.01% bin reflects a workflow-specific zero-count feature rather than missing data.
Figure1C_tail	Compact rare-tail and rank-abundance support for Figure 1C, summarizing how low-abundance and rank-ordered community structure differed across workflows.
Interpretation note	These sheets provide table-first numerical support for Figure 1A–C and should be interpreted as workflow-comparison support, not as a universal preprocessing recommendation.

### Sheet: Figure1A_alpha
Supplementary Table 1A. Matched-sample alpha-diversity support for Figure 1A
Panel-level summary for Illumina OTU versus Illumina ASV matched-sample comparisons.
comparison	metric	ratio_definition	n	median_ratio	mean_ratio	paired_wilcoxon_p
Illumina OTU versus Illumina ASV	Observed	Illumina ASV / Illumina OTU	148	0.705	0.713	0
Illumina OTU versus Illumina ASV	Chao1	Illumina ASV / Illumina OTU	148	0.497	0.506	0
Illumina OTU versus Illumina ASV	Shannon	Illumina ASV / Illumina OTU	148	1.058	1.056	0
Illumina OTU versus Illumina ASV	Simpson	Illumina ASV / Illumina OTU	148	1.014	1.018	0

### Sheet: Figure1B_bins
Supplementary Table 1B. Abundance-bin composition support for Figure 1B
Genera counts and proportions across Illumina ASV, Illumina OTU, Nanopore Old, and Nanopore New workflows.
workflow	abundance_bin	genera_n	total_genera	genera_proportion	note
Illumina ASV	0-0.01%	114	210	0.543
Illumina OTU	0-0.01%	0	452	0	0 genera observed in this bin; workflow-specific clustering/filtering feature rather than missing data.
Nanopore Old	0-0.01%	88	179	0.492
Nanopore New	0-0.01%	167	284	0.588
Illumina ASV	0.01-0.1%	44	210	0.21
Illumina OTU	0.01-0.1%	311	452	0.688
Nanopore Old	0.01-0.1%	48	179	0.268
Nanopore New	0.01-0.1%	69	284	0.243
Illumina ASV	0.1-1%	37	210	0.176
Illumina OTU	0.1-1%	135	452	0.299
Nanopore Old	0.1-1%	29	179	0.162
Nanopore New	0.1-1%	33	284	0.116
Illumina ASV	>1%	15	210	0.071
Illumina OTU	>1%	6	452	0.013
Nanopore Old	>1%	14	179	0.078
Nanopore New	>1%	15	284	0.053

### Sheet: Figure1C_tail
Supplementary Table 1C. Compact rare-tail and rank-abundance support for Figure 1C
Compact summary measures for workflow-specific rare-tail and rank-abundance characteristics.
workflow	summary_metric_or_bin	taxa_n	taxa_percent	mean_richness_in_bin	median_richness_in_bin	mean_proportion_of_richness
Illumina ASV	0-0.01%	4892	0.916	56.755	32	0.246
Illumina OTU	0-0.01%	36887	0.99	237.482	164	0.602
Nanopore Old	0-0.01%	88	0.492	19.833	13.5	0.223
Nanopore New	0-0.01%	167	0.588	46.667	37	0.341
Illumina ASV	0.01-0.1%	300	0.056	39.365	38	0.251
Illumina OTU	0.01-0.1%	241	0.006	43.437	42	0.151
Nanopore Old	0.01-0.1%	48	0.268	23.5	20	0.3
Nanopore New	0.01-0.1%	69	0.243	36.333	28.5	0.284
Illumina ASV	0.1-1%	127	0.024	51.201	53	0.363
Illumina OTU	0.1-1%	107	0.003	46.183	49	0.17
Nanopore Old	0.1-1%	29	0.162	20.333	18	0.287
Nanopore New	0.1-1%	33	0.116	28.167	28	0.243
Illumina ASV	>1%	23	0.004	17.145	18	0.139
Illumina OTU	>1%	26	0.001	18.279	19	0.077
Nanopore Old	>1%	14	0.078	12.833	13	0.19
Nanopore New	>1%	15	0.053	15	15	0.132
