## Supplementary Table 2 - Statistical support for Figure 2 comparison and scaling summaries for "A response-geometry framework separates microbiome movement magnitude from directional coherence in intervention studies"

### Sheet: Caption
Supplementary Table 2. Statistical support for Figure 2 comparison and scaling summaries
Workbook index and interpretation guide.
Item	Text
Caption	Supplementary Table 2. Statistical support for Figure 2 comparison and scaling summaries. This workbook reports metric-wise workflow-ratio summaries and richness-scaling summaries underlying Figure 2. Ratio summaries support the Illumina OTU / Illumina ASV and Nanopore New / Nanopore Old comparisons, whereas scaling summaries support the Illumina OTU / Illumina ASV, Nanopore New / Illumina ASV, a…
PanelA_ratio	Metric-wise workflow-ratio summaries for Figure 2A, including Illumina OTU / Illumina ASV and Nanopore New / Nanopore Old comparisons.
Scaling_support	Richness-scaling support for Figure 2B–C, including ratio-based and additive richness summaries for Illumina OTU / Illumina ASV, Nanopore New / Illumina ASV, and Nanopore New / Nanopore Old comparisons.
Interpretation note	These sheets provide statistical support for Figure 2 and should be interpreted as workflow-comparison and scaling-context support, not as a universal preprocessing recommendation.

### Sheet: PanelA_ratio
Supplementary Table 2A. Metric-wise ratio summaries for Figure 2 Panel A
Ratio summaries for Illumina OTU / Illumina ASV and Nanopore New / Nanopore Old comparisons.
comparison	metric	availability	n	median_ratio	direction_vs_parity	paired_wilcoxon_p	note
Illumina OTU / Illumina ASV	Observed	available	148	1.418	above parity	0
Illumina OTU / Illumina ASV	Chao1	available	148	2.01	above parity	0
Illumina OTU / Illumina ASV	Shannon	available	148	0.945	below parity	0
Illumina OTU / Illumina ASV	Simpson	available	148	0.986	below parity	0
Nanopore New / Nanopore Old	Observed	available	7	1.379	above parity
Nanopore New / Nanopore Old	Chao1	not available					Chao1 was not included in the current Nanopore Old-New implementation.
Nanopore New / Nanopore Old	Shannon	available	7	1.348	above parity
Nanopore New / Nanopore Old	Simpson	available	7	1.108	above parity

### Sheet: Scaling_support
Supplementary Table 2B. Richness-scaling support for Figure 2 comparison summaries
Scaling summaries for Illumina OTU / Illumina ASV, Nanopore New / Illumina ASV, and Nanopore New / Nanopore Old comparisons.
result_scope	comparison	metric	availability	n	spearman_rho	spearman_p	slope	intercept	slope_ci_low	slope_ci_high	intercept_ci_low	intercept_ci_high	note
Panels B-C richness scaling	Illumina OTU / Illumina ASV	Observed richness	available	148	-0.034	0.68	0.332	18.971	0.228	0.435	0.986	36.955
Panels B-C richness scaling	Nanopore New / Illumina ASV	Observed richness	available	6	-0.371	0.468	-0.78	46.988	-1.183	-0.376	-105.971	199.946
Panels B-C richness scaling	Nanopore New / Nanopore Old	Observed richness	available	6	0.928	0.008	0.489	12.238	0.042	0.937	-24.333	48.809
