## Supplementary Table 3 - Attenuation-based support for lower-abundance concentration of workflow-associated observed-richness contrasts for "A response-geometry framework separates microbiome movement magnitude from directional coherence in intervention studies"

### Sheet: Caption1
Supplementary Table 3. Attenuation-based support for lower-abundance concentration of workflow-associated observed-richness contrasts
Workbook index and interpretation guide.
Item	Text
Caption	Supplementary Table 3. Attenuation-based support for lower-abundance concentration of workflow-associated observed-richness contrasts. This workbook provides numerical support for attenuation analyses related to Figure 1 and Figure 2. The included sheets summarize workflow-level retention patterns for observed-richness contrasts across paired workflow comparisons and report filter-level retention…
Main_summary	Summarizes workflow-level retention patterns for observed-richness contrasts and corresponding structure-summary anchors.
Attenuation_support	Reports filter-level retention values after dominant-only restriction or rare-tail removal, alongside structure-summary retention relative to the full matrix.
Interpretation note	These sheets provide attenuation-based support for lower-abundance concentration of workflow-associated observed-richness contrasts. The analyses are supportive rather than causal proof and should not be interpreted as excluding dominant-community contributions.

### Sheet: Main_summary
Supplementary Table X. Workflow-level summary of attenuation-based support for lower-abundance concentration of observed-richness contrasts
Compact manuscript-facing summary. Retention values are expressed relative to the full-matrix comparison. These analyses are supportive rather than definitive and do not exclude contributions from dominant-community structure.
comparison	workflow_A	workflow_B	paired_samples_n	full_mean_observed_A	full_mean_observed_B	full_observed_delta_mean	structure_summary_metric	full_structure_summary_mean	Top 10 observed_retention	Top 20 observed_retention	Cum 80% observed_retention	Cum 90% observed_retention	>=0.01% observed_retention	>=0.1% observed_retention	>=1% observed_retention	Top 10 structure_retention	Top 20 structure_retention	Cum 80% structure_retention	Cum 90% structure_retention	>=0.01% structure_retention	>=0.1% structure_retention	>=1% structure_retention	concise_interpretation
PRJEB41316_ASV_to_OTU97	Illumina ASV	OTU97	148	172.791	383.108	210.318	matched_pairwise_bray_mean_abs_diff	0.025	-0.001	-0.004	-0.046	-0.037	-0.012	-0.021	0.001	1.939	1.999	1.319	1.196	1.041	1.31	1.83	Observed-richness contrast collapsed after filtering, while structure-summary retention remained near or above the full-matrix reference; supports lower-abundance concentration of the observed signal.
MiSeq_Old_to_MiSeq_New_ASV	MiSeq Old	MiSeq New ASV	6	95.667	359.667	264	matched_pairwise_bray_mean_abs_diff	0.227	-0.006	-0.007	0.65	0.816	0.919	0.285	-0.003	1.247	1.065	1.026	1.014	0.984	0.749	1.111	Observed-richness contrast was partly retained at cumulative and >=0.01% thresholds, but attenuated after stricter filtering; supports a mixed but still lower-abundance-weighted contribution.
Nanopore_Old_to_Nanopore_New	Nanopore Old	Nanopore New	6	76.5	126.167	49.667	paired_same_sample_bray_mean	0.998	0.04	0.097	0.04	0.117	0.416	0.218	0.057	1	1	1	1	1	1	1	Observed-richness contrast was weak overall, with modest retention changes across filters; interpret cautiously because the baseline contrast is small.

### Sheet: Attenuation_support
Supplementary Table X (continued). Filter-level retention after dominant-only restriction and rare-tail removal
Observed-retention values are shown alongside structure-summary retention relative to the full matrix. Patterns are intended as attenuation-based support for interpretation, not as causal proof.
comparison	filter_group	filter_label	filter_short	full_observed_delta_mean	filtered_observed_delta_mean	observed_retention	structure_summary_retention	observed_attenuation	interpretation_note
PRJEB41316_ASV_to_OTU97	dominant_restricted	Top 10 taxa	Top 10	210.318	-0.25	-0.001	1.939	1.001	Observed signal largely lost under dominant-only restriction while structure summary remained comparatively preserved.
PRJEB41316_ASV_to_OTU97	dominant_restricted	Top 20 taxa	Top 20	210.318	-0.77	-0.004	1.999	1.004	Observed signal largely lost under dominant-only restriction while structure summary remained comparatively preserved.
PRJEB41316_ASV_to_OTU97	dominant_restricted	80% cumulative	Cum 80%	210.318	-9.574	-0.046	1.319	1.046	Observed signal largely lost under dominant-only restriction while structure summary remained comparatively preserved.
PRJEB41316_ASV_to_OTU97	dominant_restricted	90% cumulative	Cum 90%	210.318	-7.845	-0.037	1.196	1.037	Observed signal largely lost under dominant-only restriction while structure summary remained comparatively preserved.
PRJEB41316_ASV_to_OTU97	rare_tail_removed	>=0.01% mean	>=0.01%	210.318	-2.507	-0.012	1.041	1.012	Observed signal nearly abolished after rare-tail removal; supports concentration in lower-abundance taxa.
PRJEB41316_ASV_to_OTU97	rare_tail_removed	>=0.1% mean	>=0.1%	210.318	-4.493	-0.021	1.31	1.021	Observed signal nearly abolished after rare-tail removal; supports concentration in lower-abundance taxa.
PRJEB41316_ASV_to_OTU97	rare_tail_removed	>=1% mean	>=1%	210.318	0.149	0.001	1.83	0.999	Observed signal nearly abolished after rare-tail removal; supports concentration in lower-abundance taxa.
MiSeq_Old_to_MiSeq_New_ASV	dominant_restricted	Top 10 taxa	Top 10	264	-1.5	-0.006	1.247	1.006	Stronger attenuation under stricter filtering.
MiSeq_Old_to_MiSeq_New_ASV	dominant_restricted	Top 20 taxa	Top 20	264	-1.833	-0.007	1.065	1.007	Stronger attenuation under stricter filtering.
MiSeq_Old_to_MiSeq_New_ASV	dominant_restricted	80% cumulative	Cum 80%	264	171.667	0.65	1.026	0.35	Partial retention of observed contrast.
MiSeq_Old_to_MiSeq_New_ASV	dominant_restricted	90% cumulative	Cum 90%	264	215.5	0.816	1.014	0.184	Partial retention of observed contrast.
MiSeq_Old_to_MiSeq_New_ASV	rare_tail_removed	>=0.01% mean	>=0.01%	264	242.5	0.919	0.984	0.081	Partial retention of observed contrast.
MiSeq_Old_to_MiSeq_New_ASV	rare_tail_removed	>=0.1% mean	>=0.1%	264	75.167	0.285	0.749	0.715	Stronger attenuation under stricter filtering.
MiSeq_Old_to_MiSeq_New_ASV	rare_tail_removed	>=1% mean	>=1%	264	-0.667	-0.003	1.111	1.003	Stronger attenuation under stricter filtering.
Nanopore_Old_to_Nanopore_New	dominant_restricted	Top 10 taxa	Top 10	49.667	2	0.04	1	0.96	Weak baseline contrast; interpret cautiously.
Nanopore_Old_to_Nanopore_New	dominant_restricted	Top 20 taxa	Top 20	49.667	4.833	0.097	1	0.903	Weak baseline contrast; interpret cautiously.
Nanopore_Old_to_Nanopore_New	dominant_restricted	80% cumulative	Cum 80%	49.667	2	0.04	1	0.96	Weak baseline contrast; interpret cautiously.
Nanopore_Old_to_Nanopore_New	dominant_restricted	90% cumulative	Cum 90%	49.667	5.833	0.117	1	0.883	Weak baseline contrast; interpret cautiously.
Nanopore_Old_to_Nanopore_New	rare_tail_removed	>=0.01% mean	>=0.01%	49.667	20.667	0.416	1	0.584	Weak baseline contrast; interpret cautiously.
Nanopore_Old_to_Nanopore_New	rare_tail_removed	>=0.1% mean	>=0.1%	49.667	10.833	0.218	1	0.782	Weak baseline contrast; interpret cautiously.
Nanopore_Old_to_Nanopore_New	rare_tail_removed	>=1% mean	>=1%	49.667	2.833	0.057	1	0.943	Weak baseline contrast; interpret cautiously.
