## Supplementary Table 4 - Statistical support for Figure 3B microbiome displacement magnitude comparisons for "A response-geometry framework separates microbiome movement magnitude from directional coherence in intervention studies"

### Sheet: Caption
Supplementary Table 4. Numerical and statistical support for Figure 3
Workbook index and interpretation guide.
Item	Text
Caption	Supplementary Table 4. Numerical and statistical support for Figure 3. This workbook provides numerical and statistical support for Figure 3. The Figure3A_transition_support sheet reports arm-specific transition counts underlying the abnormal MetS-marker count redistribution shown in Figure 3A. The Figure3B_stats sheet reports statistical support for paired microbiome displacement magnitude acros…
Figure3A_transition_support	Arm-specific transition counts underlying the abnormal MetS-marker count redistribution shown in Figure 3A.
Figure3B_stats	Statistical support for the paired microbiome displacement magnitude comparison across intervention arms in Figure 3B.
Interpretation note	These sheets provide numerical and statistical support for Figure 3. The MetS-marker transition summaries should be interpreted as exploratory clinical-context information, not as intervention efficacy evidence.

### Sheet: Figure3A_transition_support
Supplementary Table 4A. Numerical transition support for Figure 3A abnormal MetS-marker count redistribution
Arm-specific transition counts underlying the compact Figure 3A redistribution summary. Supplementary Figure 3 provides the participant-level transition visualization of these same category changes.
group	timepoint	score	count
DG	Before	0	7
DG	Before	1	5
DG	Before	2	5
DG	Before	3	1
DG	After	0	7
DG	After	1	8
DG	After	2	2
DG	After	3	1
DG	Transition	0->0	6
DG	Transition	0->1	1
DG	Transition	1->1	4
DG	Transition	1->2	1
DG	Transition	2->0	1
DG	Transition	2->1	3
DG	Transition	2->2	1
DG	Transition	3->3	1
SG	Before	0	6
SG	Before	1	10
SG	Before	2	3
SG	Before	3	0
SG	After	0	9
SG	After	1	6
SG	After	2	4
SG	After	3	0
SG	Transition	0->0	6
SG	Transition	1->0	3
SG	Transition	1->1	6
SG	Transition	1->2	1
SG	Transition	2->2	3
DSG	Before	0	7
DSG	Before	1	6
DSG	Before	2	2
DSG	Before	3	3
DSG	After	0	11
DSG	After	1	6
DSG	After	2	0
DSG	After	3	1
DSG	Transition	0->0	7
DSG	Transition	1->0	4
DSG	Transition	1->1	2
DSG	Transition	2->1	2
DSG	Transition	3->1	2
DSG	Transition	3->3	1

### Sheet: Figure3B_stats
Supplementary Table 4B. Figure 3B statistical support
Formal statistical support for the paired microbiome displacement magnitude panel. Omnibus and exploratory pairwise follow-up tests are separated to keep the main figure concise.
analysis_level	comparison_label	statistical_test	test_statistic	raw_p_value	adjusted_p_value	correction_method	result_interpretation	reporting_guidance
overall	DG vs SG vs DSG	Kruskal-Wallis rank-sum test	7.925	0.019			overall group difference detected	Primary Figure 3B comparison reported in the main legend.
pairwise_posthoc	DG vs SG	Mann-Whitney U (pairwise follow-up)		0.071	0.106	Benjamini-Hochberg	not significant after BH correction	Exploratory Figure 3B follow-up reported outside the main figure.
pairwise_posthoc	DG vs DSG	Mann-Whitney U (pairwise follow-up)		0.008	0.023	Benjamini-Hochberg	significant after BH correction	Exploratory Figure 3B follow-up reported outside the main figure.
pairwise_posthoc	SG vs DSG	Mann-Whitney U (pairwise follow-up)		0.254	0.254	Benjamini-Hochberg	not significant after BH correction	Exploratory Figure 3B follow-up reported outside the main figure.
