## Supplementary Table 5 - Directional-coherence support summary for Figure 4 for "A response-geometry framework separates microbiome movement magnitude from directional coherence in intervention studies"

### Sheet: Caption
Supplementary Table 5. Directional-coherence support summary for Figure 4
Workbook index and interpretation guide.
Item	Text
Caption	Supplementary Table 5. Directional-coherence support summary for Figure 4. This workbook provides table-based supplementary support for the Figure 4 directional-coherence analyses. The included sheets summarize exploratory bridge-panel statistics, ILR and CLR coherence summaries, K-sensitivity results, workbook-item roles, and targeted pseudocount sensitivity for the Lauw Figure 4 analysis under …
Bridge_panel	Statistical support for the exploratory Figure 4A analysis relating microbiome displacement magnitude to change in abnormal MetS-marker count.
Coherence_summary	Condensed ILR-coherence and CLR-sensitivity summaries supporting the main Figure 4 directional-coherence interpretation.
K_sensitivity_detail	Sensitivity details showing how pairwise cosine coherence varies across K-axis settings for the Figure 4 directional-coherence analysis.
Registry_role_map	Map of Figure 4 supplementary support items to their identifiers, package classes, supported panels, and manuscript-facing interpretation roles.
pseudocount_sensitivity_Lauw	Targeted pseudocount sensitivity check for the Lauw Figure 4 directional-coherence analysis under fixed sample pairing, endpoint definitions, feature filters, and coherence workflow.
Interpretation note	These sheets support the Figure 4 interpretation of weak within-arm directional coordination and should be read together with the corresponding permutation, bootstrap, K-sensitivity, and pseudocount-sensitivity summaries.

### Sheet: Bridge_panel
Supplementary Table 5A. Bridge-panel statistical support for Figure 4A
Minimal statistical support for the exploratory bridge panel relating microbiome displacement magnitude to change in abnormal MetS-marker count.
analysis_level	group	statistical_test	spearman_rho	raw_p_value	n_subjects	support_role	subgroup_caution	notes
overall	All participants	Spearman rank correlation	0	0.176	55	Supports main Figure 4A bridge panel.	Use conservative wording because the overall association is weak.	Primary bridge-panel summary. Use conservative wording because the overall association is weak.
by_group_exploratory	DG	Spearman rank correlation	0	0.876	18	Exploratory subgroup support for main Figure 4A; interpret cautiously.	Subgroup estimates are modest-sample exploratory summaries and should not be used as strong causal evidence.	Exploratory subgroup correlation; interpret cautiously because sample sizes are modest.
by_group_exploratory	SG	Spearman rank correlation	0	0.047	19	Exploratory subgroup support for main Figure 4A; interpret cautiously.	Subgroup estimates are modest-sample exploratory summaries and should not be used as strong causal evidence.	Exploratory subgroup correlation; interpret cautiously because sample sizes are modest.
by_group_exploratory	DSG	Spearman rank correlation	0	0.058	18	Exploratory subgroup support for main Figure 4A; interpret cautiously.	Subgroup estimates are modest-sample exploratory summaries and should not be used as strong causal evidence.	Exploratory subgroup correlation; interpret cautiously because sample sizes are modest.

### Sheet: Coherence_summary
Supplementary Table 5B. Coherence robustness summary for Figure 4C-E
Condensed ILR-coherence and CLR-sensitivity summaries retained as the primary robustness support for the main coherence reading.
support_family	group	observed_statistic	p_value	ci_lower	ci_upper	n_subjects	interpretation
ILR coherence summary	DG	0.005	0.354	-0.035	0.217	18	Primary null-leaning coherence robustness summary.
ILR coherence summary	SG	0.02	0.236	-0.02	0.206	19	Primary null-leaning coherence robustness summary.
ILR coherence summary	DSG	0.04	0.128	-0.001	0.246	18	Primary null-leaning coherence robustness summary.
CLR sensitivity coherence summary	DG	0.005	0.26	0.022	0.124	18	Sensitivity check that does not reverse the main interpretation.
CLR sensitivity coherence summary	SG	0.02	0.043	0.03	0.128	19	Sensitivity check that does not reverse the main interpretation.
CLR sensitivity coherence summary	DSG	0.019	0.068	0.032	0.127	18	Sensitivity check that does not reverse the main interpretation.

### Sheet: K_sensitivity_detail
Supplementary Table 5C. K-sensitivity detail for Figure 4 coherence support
Sensitivity detail showing how pairwise cosine coherence varies across K settings retained for the main coherence panel.
support_family	metric_variant	group	observed_statistic_label	observed_statistic	null_or_p_value_label	null_or_p_value	ci_lower	ci_upper	n_subjects	supports_main_panels	support_role
K sensitivity coherence	K = 2	DG	observed_coherence	-0.003					18	C	Sensitivity check showing how pairwise cosine coherence changes across K.
K sensitivity coherence	K = 2	SG	observed_coherence	-0.018					19	C	Sensitivity check showing how pairwise cosine coherence changes across K.
K sensitivity coherence	K = 2	DSG	observed_coherence	0.027					18	C	Sensitivity check showing how pairwise cosine coherence changes across K.
K sensitivity coherence	K = 3	DG	observed_coherence	-0.02					18	C	Sensitivity check showing how pairwise cosine coherence changes across K.
K sensitivity coherence	K = 3	SG	observed_coherence	-0.002					19	C	Sensitivity check showing how pairwise cosine coherence changes across K.
K sensitivity coherence	K = 3	DSG	observed_coherence	0.012					18	C	Sensitivity check showing how pairwise cosine coherence changes across K.
K sensitivity coherence	K = 5	DG	observed_coherence	0.005					18	C	Sensitivity check showing how pairwise cosine coherence changes across K.
K sensitivity coherence	K = 5	SG	observed_coherence	0.02					19	C	Sensitivity check showing how pairwise cosine coherence changes across K.
K sensitivity coherence	K = 5	DSG	observed_coherence	0.04					18	C	Sensitivity check showing how pairwise cosine coherence changes across K.
K sensitivity coherence	K = 10	DG	observed_coherence	0.03					18	C	Sensitivity check showing how pairwise cosine coherence changes across K.
K sensitivity coherence	K = 10	SG	observed_coherence	0.043					19	C	Sensitivity check showing how pairwise cosine coherence changes across K.
K sensitivity coherence	K = 10	DSG	observed_coherence	0.076					18	C	Sensitivity check showing how pairwise cosine coherence changes across K.

### Sheet: Registry_role_map
Supplementary Table 5D. Figure 4 support-item registry role map
This sheet maps Figure 4 supplementary support items to their identifiers, item types, package classes, supported panels, and manuscript-facing interpretation roles. It documents how bridge-panel statistics, coherence robustness materials, and secondary divergence-support materials relate to the Figure 4 support package.
item_id	item_type	package_class	supports_main_panels	manuscript_role
supp_docx	assembled_docx	primary supplement figure/package	A-E	Assembled supplementary support package for Figure 4.
supp_caption	caption_draft	primary supplement figure/package	A-E	Supplementary caption draft for Figure 4.
supp_notes	package_notes	primary supplement figure/package	A-E	Analysis notes and support-item map for Figure 4.
bridge_stats	support_stats_table	primary supplement figure/package	A	Statistical support for the exploratory Figure 4A bridge-panel analysis.
robustness_bundle	support_folder	robustness support	C-E	Robustness materials supporting the Figure 4C–E directional-coherence analyses.
divergence_bundle	support_folder	secondary support tables	C-D	Secondary divergence-support materials for Figure 4C–D directional-heterogeneity interpretation.

### Sheet: pseudocount_sensitivity_Lauw
Supplementary Table 5E. Targeted pseudocount sensitivity check for Lauw Figure 4 directional-coherence analysis under fixed sample pairing, endpoint definitions, feature filters, and coherence workflow.
This sheet summarizes a targeted pseudocount sensitivity check for the Lauw Figure 4 directional-coherence analysis. Directional coherence was recalculated under the primary pseudocount 0.5 setting and a pseudocount 1.0 rerun while holding sample pairing, endpoint definitions, feature filtering, and the coherence workflow fixed. The analysis was used to assess whether the weak within-arm directio…
dataset	analysis	arm	endpoint	feature_space	n_pairs	n_features	pseudocount_setting	pseudocount_value	coherence_method	observed_coherence	null_mean	observed_minus_null_gap	permutation_p	n_permutations	qualitative_call	notes
Lauw_gold_trial	Figure 4 directional coherence	DG	Before to After	16S ASV CLR-PCA K=5; nonzero ASVs from paired intervention samples	18	24904	main_0.5	0.5	cosine_to_full_arm_group_mean	0.0436191	0.164079	-0.120459	0.908618	5000	positive descriptive coherence without permutation support	Paired subjects, endpoint, nonzero-ASV filter, and K=5 CLR-PCA representation held fixed; only pseudocount varied.
Lauw_gold_trial	Figure 4 directional coherence	DG	Before to After	16S ASV CLR-PCA K=5; nonzero ASVs from paired intervention samples	18	24904	pseudocount_1.0	1	cosine_to_full_arm_group_mean	0.0325805	0.165265	-0.132684	0.931014	5000	positive descriptive coherence without permutation support	Paired subjects, endpoint, nonzero-ASV filter, and K=5 CLR-PCA representation held fixed; only pseudocount varied.
Lauw_gold_trial	Figure 4 directional coherence	DG	Before to After	16S ASV CLR-PCA K=5; nonzero ASVs from paired intervention samples	18	24904	half_minimum_positive	0.5	cosine_to_full_arm_group_mean	0.0436191	0.16398	-0.120361	0.895621	5000	positive descriptive coherence without permutation support	Paired subjects, endpoint, nonzero-ASV filter, and K=5 CLR-PCA representation held fixed; only pseudocount varied.
Lauw_gold_trial	Figure 4 directional coherence	SG	Before to After	16S ASV CLR-PCA K=5; nonzero ASVs from paired intervention samples	19	24904	main_0.5	0.5	cosine_to_full_arm_group_mean	0.330183	0.167404	0.162779	0.0245951	5000	positive coherence with permutation support	Paired subjects, endpoint, nonzero-ASV filter, and K=5 CLR-PCA representation held fixed; only pseudocount varied.
Lauw_gold_trial	Figure 4 directional coherence	SG	Before to After	16S ASV CLR-PCA K=5; nonzero ASVs from paired intervention samples	19	24904	pseudocount_1.0	1	cosine_to_full_arm_group_mean	0.335941	0.165968	0.169974	0.0205959	5000	positive coherence with permutation support	Paired subjects, endpoint, nonzero-ASV filter, and K=5 CLR-PCA representation held fixed; only pseudocount varied.
Lauw_gold_trial	Figure 4 directional coherence	SG	Before to After	16S ASV CLR-PCA K=5; nonzero ASVs from paired intervention samples	19	24904	half_minimum_positive	0.5	cosine_to_full_arm_group_mean	0.330183	0.166239	0.163944	0.0259948	5000	positive coherence with permutation support	Paired subjects, endpoint, nonzero-ASV filter, and K=5 CLR-PCA representation held fixed; only pseudocount varied.
Lauw_gold_trial	Figure 4 directional coherence	DSG	Before to After	16S ASV CLR-PCA K=5; nonzero ASVs from paired intervention samples	18	24904	main_0.5	0.5	cosine_to_full_arm_group_mean	0.193844	0.15378	0.0400632	0.339532	5000	positive descriptive coherence without permutation support	Paired subjects, endpoint, nonzero-ASV filter, and K=5 CLR-PCA representation held fixed; only pseudocount varied.
Lauw_gold_trial	Figure 4 directional coherence	DSG	Before to After	16S ASV CLR-PCA K=5; nonzero ASVs from paired intervention samples	18	24904	pseudocount_1.0	1	cosine_to_full_arm_group_mean	0.204855	0.153227	0.0516277	0.303339	5000	positive descriptive coherence without permutation support	Paired subjects, endpoint, nonzero-ASV filter, and K=5 CLR-PCA representation held fixed; only pseudocount varied.
Lauw_gold_trial	Figure 4 directional coherence	DSG	Before to After	16S ASV CLR-PCA K=5; nonzero ASVs from paired intervention samples	18	24904	half_minimum_positive	0.5	cosine_to_full_arm_group_mean	0.193844	0.14872	0.0451233	0.318136	5000	positive descriptive coherence without permutation support	Paired subjects, endpoint, nonzero-ASV filter, and K=5 CLR-PCA representation held fixed; only pseudocount varied.
