## Supplementary Table 6 - Divergence support summary for Figure 4 for "A response-geometry framework separates microbiome movement magnitude from directional coherence in intervention studies"

### Sheet: Caption
Supplementary Table 6. Divergence support summary for Figure 4
Workbook index and interpretation guide.
Item	Text
caption	Supplementary Table 6. Divergence support summary for Figure 4. This workbook provides secondary directional-divergence support for Figure 4. The included sheets summarize divergence estimates, related support statistics, and workbook-item roles used to characterize directional heterogeneity across intervention arms. These materials complement the primary Figure 4 coherence-focused supplementary …
Divergence_summary	Summary of directional-divergence estimates and related support statistics used to characterize response heterogeneity across intervention arms.
Registry_role_map	Map of workbook items to their support roles, including the Figure 4 panels or interpretation layers they inform.
Usage note	These materials provide supplementary heterogeneity context for Figure 4. They should be read alongside the primary Figure 4 coherence, permutation, bootstrap, and robustness summaries.

### Sheet: Divergence_summary
Supplementary Table 6. Reserve divergence support for Figure 4C-D
Directional-divergence summaries retained as secondary support for the heterogeneity reading relevant to Figure 4C-D.
support_family	metric_variant	group	observed_statistic_label	observed_statistic	null_or_p_value_label	null_or_p_value	ci_lower	ci_upper	n_subjects	supports_main_panels	support_role	source_path
Directional divergence (D = 1 - R)	K = 5	DG	D_obs	0.754	p_perm	0.763	0.484	0.853	18	C,D	Supplementary divergence framing supporting the directional heterogeneity interpretation.	Divergence summary input table
Directional divergence (D = 1 - R)	K = 5	SG	D_obs	0.733	p_perm	0.483	0.498	0.835	19	C,D	Supplementary divergence framing supporting the directional heterogeneity interpretation.	Divergence summary input table
Directional divergence (D = 1 - R)	K = 5	DSG	D_obs	0.694	p_perm	0.258	0.462	0.769	18	C,D	Supplementary divergence framing supporting the directional heterogeneity interpretation.	Divergence summary input table

### Sheet: Registry_role_map
Supplementary Table 6B. Divergence registry role map
Compact registry view showing the reserve role of divergence materials within the V2 Figure 4 supplement chain.
item_id	item_type	package_class	supports_main_panels	writing_facing_role	status_note
divergence_bundle	support_folder	reserve/support tables	C-D	Secondary divergence framing for directional heterogeneity.	Retained as reserve support and referenced through the V2 registry rather than leading the compiled supplement package.
