## Supplementary Table 7 - Exploratory baseline predictor support for Figure 5 for "A response-geometry framework separates microbiome movement magnitude from directional coherence in intervention studies"

### Sheet: Caption
Supplementary Table 7. Statistical and contextual support for Figure 5
Workbook index and interpretation guide.
Item	Text
Caption	Supplementary Table 7. Statistical and contextual support for Figure 5. This workbook provides statistical and contextual support for the Figure 5 analysis of the relationship between microbiome displacement magnitude and directional coherence. The included sheets summarize group-wise Spearman associations, group-adjusted linear models, pooled magnitude-tertile summaries, exploratory baseline-pre…
Figure5_spearman_group_summary	Group-wise magnitude, coherence, and Spearman association summaries supporting the Figure 5A subject-level relation between displacement magnitude and directional coherence.
Figure5_linear_model_summary	Group-adjusted linear-model summaries supporting Figure 5A. These estimates provide complementary statistical context and should not be interpreted as strong evidence of linear coupling.
Figure5_binned_summary	Descriptive pooled magnitude-tertile summaries supporting Figure 5B. This sheet provides binned coherence context rather than a formal trend test.
Baseline_predictor_context	Exploratory baseline-predictor context retained as descriptive supplementary biological context for Figure 5 rather than as predictive evidence.
Usage notes	Notes documenting the Figure 5 source data, derived summaries, and interpretation boundaries for this workbook.

### Sheet: Figure5_spearman_group_summary
Table 7A: Figure5_spearman_group_summary
Group-wise magnitude, coherence, and Spearman association summary supporting the Figure 5A subject-level relation between displacement magnitude and directional coherence.
scope	group	n	magnitude_mean_k5	coherence_mean	spearman_rho	spearman_p
group	DG	18	19.1035	0.157689	0.052632	0.83569
group	SG	19	16.5924	0.135102	0.519298	0.022694
group	DSG	18	14.9901	0.237417	0.393189	0.106485
overall	All	55	16.8898	0.175979	0.287734	0.033159

### Sheet: Figure5_linear_model_summary
Table 7B: Figure5_linear_model_summary
Group-adjusted linear-model summary supporting Figure 5A. These model estimates provide complementary statistical context and should not be overinterpreted as strong evidence of linear coupling.
model_id	outcome	predictor	beta	ci_lower_95	ci_upper_95	p_value	adjusted_R2	R2	delta_R2_vs_group_only	n	model_formula	covariates	interaction_test_formula	interaction_test_p_value	interaction_delta_R2	source_status	reproducibility_status
group_adjusted_magnitude	coherence_cosine	magnitude_k5	0.006885	-0.002703	0.016474	0.155499	-0.008419	0.047604	0.038815	55	coherence_cosine ~ group + magnitude_k5	group, encoded as DSG and SG indicator terms with DG as reference	coherence_cosine ~ group * magnitude_k5 compared with coherence_cosine ~ group + magnitude_k5	0.246552	0.052904	Linear model implementation trace retained in analysis record	Verified from source data on 2026-04-29; caption values match after rounding

### Sheet: Figure5_binned_summary
Table 7C: Figure5_binned_summary
Descriptive pooled magnitude-tertile summary supporting Figure 5B. This sheet provides binned coherence context rather than a formal trend test.
magnitude_tertile	n	magnitude_min_k5	magnitude_max_k5	coherence_mean	coherence_sd	coherence_min	coherence_max
Lower third	18	1.4393	5.498	-0.060547	0.395544	-0.618549	0.626721
Middle third	18	5.98253	23.136	0.303519	0.423934	-0.877204	0.815048
Upper third	19	23.5304	52.5392	0.27923	0.516925	-0.729221	0.895159

### Sheet: Baseline_predictor_context
Table 7D: Baseline_predictor_context
Exploratory baseline predictor context retained as descriptive supplementary biological context for Figure 5 rather than as predictive evidence.
arm	responder_n	nonresponder_n	baseline_shannon_wilcox_p	baseline_simpson_wilcox_p	observed_richness_wilcox_p	baseline_pc1_wilcox_p	distance_to_baseline_centroid_wilcox_p	shannon_vs_MSchange_spearman_rho	shannon_vs_MSchange_spearman_p	simpson_vs_MSchange_spearman_rho	simpson_vs_MSchange_spearman_p	observed_richness_vs_MSchange_spearman_rho	observed_richness_vs_MSchange_spearman_p	baseline_pc1_vs_MSchange_spearman_rho	baseline_pc1_vs_MSchange_spearman_p	distance_to_centroid_vs_MSchange_spearman_rho	distance_to_centroid_vs_MSchange_spearman_p
DG	4	14	0.184348	0.559157	0.36669	0.559157	0.221977	0.173957	0.489977	-0.123374	0.625746	0.272656	0.273673	0.081427	0.748061	0.229475	0.359669
SG	3	16	0.038606	0.050399	0.69544	0.198534	0.614883	0.501028	0.028875	0.380091	0.108445	0.24692	0.308144	0.444262	0.056701	0.027149	0.91215
DSG	8	10	0.350846	0.306875	0.893973	0.625063	0.964565	-0.352396	0.151501	-0.370943	0.129654	-0.111283	0.660221	0.009274	0.970867	-0.083462	0.741964
