## Supplementary Table 9 - David/Palleja strong-perturbation implementation stress tests for "A response-geometry framework separates microbiome movement magnitude from directional coherence in intervention studies"

### Sheet: caption
Supplementary Table 9. Strong-perturbation implementation stress tests across David 2014 and Palleja 2018 trial-run outputs.
Workbook index and interpretation guide.
Item	Caption
Caption	This workbook summarizes local strong-perturbation implementation stress tests for the response-geometry workflow. The Palleja 2018 antibiotic-recovery trial-run outputs were used as the primary strong-perturbation implementation contrast across species and pathway feature spaces. Early disruption transitions showed directional organization in both feature spaces, and recovery vectors were revers…
caption	Supplementary Table 9. Strong-perturbation implementation stress tests across David 2014 and Palleja 2018 trial-run outputs. This workbook summarizes supplementary implementation stress tests using public-data-derived David 2014 animal-diet and Palleja 2018 antibiotic-recovery trial-run outputs. The included sheets report transition-level response magnitude and directional-coherence summaries, Pa…
Claim boundary	These implementation stress tests provide empirical operating contrasts for strong-perturbation and magnitude-stress settings. They should not be interpreted as biological validation, pathway activity, treatment-effect inference, prediction, or mechanism-confirming evidence.
Transition_Summary	Transition-level response magnitude and directional-coherence summaries for David species, Palleja species, and Palleja pathway feature spaces.
Recovery_Cosines	Palleja disruption-versus-recovery cosine summaries where available.
Dataset_Role_Summary	Summary of why each dataset or trial-run output was included and what interpretation boundary applies.
Data_Dictionary	Column definitions and interpretation notes for the workbook.

### Sheet: Transition_Summary
Supplementary Table 9A. Transition-level response-geometry stress-test summaries.
Combined David species, Palleja species, and Palleja pathway transition summaries. Magnitudes are interpreted within feature space only.
dataset	feature_space	transition_label	n_subjects	n_features	mean_magnitude	median_magnitude	loo_coherence_mean	loo_coherence_median	permutation_p	permutation_n	seed	endpoint_rule	status	caution_note
David 2014	species	animal_diet_first_baseline_to_last_post_anchor	10	5372	33.553	34.773	0.027	0.036	0.259	999	20260510	within_subject_diet_arm_all_nonzero_days_for_geometry_first_baseline_last_post_anchor	ok	large magnitude without clear directional organization; magnitude not scale-comparable across feature spaces
Palleja 2018	species	baseline_to_disruption_d4like	9	454	1.065	1.055	0.545	0.579	0.008	999	20260510	parsed sample IDs; D0 to D4; for D4 or D8, opt-labelled sample is preferred when both opt and non-opt exist	ok	early disruption organized; magnitude not scale-comparable across feature spaces
Palleja 2018	species	baseline_to_disruption_d8like	12	454	0.795	0.807	0.394	0.37	0.001	999	20260510	parsed sample IDs; D0 to D8; for D4 or D8, opt-labelled sample is preferred when both opt and non-opt exist	ok	early disruption organized; magnitude not scale-comparable across feature spaces
Palleja 2018	species	baseline_to_recovery_d42	12	454	0.551	0.484	0.277	0.293	0.01	999	20260510	parsed sample IDs; D0 to D42; for D4 or D8, opt-labelled sample is preferred when both opt and non-opt exist	ok	recovery interval organized; magnitude not scale-comparable across feature spaces
Palleja 2018	species	baseline_to_late_recovery_d180	12	454	0.505	0.459	0.214	0.339	0.07	999	20260510	parsed sample IDs; D0 to D180; for D4 or D8, opt-labelled sample is preferred when both opt and non-opt exist	ok	late D0-to-D180 weak; magnitude not scale-comparable across feature spaces
Palleja 2018	species	disruption_d4like_to_recovery_d42	9	454	1.081	1.073	0.529	0.551	0.008	999	20260510	parsed sample IDs; D4 to D42; for D4 or D8, opt-labelled sample is preferred when both opt and non-opt exist	ok	recovery interval organized; magnitude not scale-comparable across feature spaces
Palleja 2018	species	disruption_d4like_to_late_recovery_d180	9	454	1.074	1.036	0.523	0.521	0.002	999	20260510	parsed sample IDs; D4 to D180; for D4 or D8, opt-labelled sample is preferred when both opt and non-opt exist	ok	recovery interval organized; magnitude not scale-comparable across feature spaces
Palleja 2018	species	disruption_d8like_to_recovery_d42	12	454	0.762	0.744	0.2	0.233	0.007	999	20260510	parsed sample IDs; D8 to D42; for D4 or D8, opt-labelled sample is preferred when both opt and non-opt exist	ok	recovery interval organized; magnitude not scale-comparable across feature spaces
Palleja 2018	species	disruption_d8like_to_late_recovery_d180	12	454	0.76	0.715	0.273	0.261	0.003	999	20260510	parsed sample IDs; D8 to D180; for D4 or D8, opt-labelled sample is preferred when both opt and non-opt exist	ok	recovery interval organized; magnitude not scale-comparable across feature spaces
Palleja 2018	species	recovery_d42_to_late_recovery_d180	12	454	0.424	0.36	0.038	-0.005	0.339	999	20260510	parsed sample IDs; D42 to D180; for D4 or D8, opt-labelled sample is preferred when both opt and non-opt exist	ok	recovery interval weak; magnitude not scale-comparable across feature spaces
Palleja 2018	pathway	baseline_to_late_recovery_d180	12	370	24.136	24.778	0.023	0.06	0.359	999	20260510	Baseline-post pairing; first baseline to last post	ok	late D0-to-D180 weak; magnitude not scale-comparable across feature spaces
Palleja 2018	pathway	baseline_to_disruption_d4like	9	370	42.693	43.395	0.434	0.563	0.017	999	20260510	Timepoint order D0->D4; opt-labelled D4/D8 preferred when present	ok	early disruption organized; magnitude not scale-comparable across feature spaces
Palleja 2018	pathway	baseline_to_disruption_d8like	12	370	38.478	37.181	0.554	0.572	0.001	999	20260510	Timepoint order D0->D8; opt-labelled D4/D8 preferred when present	ok	early disruption organized; magnitude not scale-comparable across feature spaces
Palleja 2018	pathway	baseline_to_recovery_d42	12	370	25.434	23.442	0.329	0.324	0.002	999	20260510	Timepoint order D0->D42; opt-labelled D4/D8 preferred when present	ok	recovery interval organized; magnitude not scale-comparable across feature spaces
Palleja 2018	pathway	disruption_d4like_to_recovery_d42	9	370	45.523	45.529	0.423	0.487	0.002	999	20260510	Timepoint order D4->D42; opt-labelled D4/D8 preferred when present	ok	recovery interval organized; magnitude not scale-comparable across feature spaces
Palleja 2018	pathway	disruption_d4like_to_late_recovery_d180	9	370	44.074	43.99	0.423	0.481	0.008	999	20260510	Timepoint order D4->D180; opt-labelled D4/D8 preferred when present	ok	recovery interval organized; magnitude not scale-comparable across feature spaces
Palleja 2018	pathway	disruption_d8like_to_recovery_d42	12	370	35.766	34.884	0.379	0.368	0.001	999	20260510	Timepoint order D8->D42; opt-labelled D4/D8 preferred when present	ok	recovery interval organized; magnitude not scale-comparable across feature spaces
Palleja 2018	pathway	disruption_d8like_to_late_recovery_d180	12	370	37.976	38.093	0.477	0.5	0.003	999	20260510	Timepoint order D8->D180; opt-labelled D4/D8 preferred when present	ok	recovery interval organized; magnitude not scale-comparable across feature spaces
Palleja 2018	pathway	recovery_d42_to_late_recovery_d180	12	370	20.419	21.298	0.217	0.261	0.022	999	20260510	Timepoint order D42->D180; opt-labelled D4/D8 preferred when present	ok	recovery interval organized; magnitude not scale-comparable across feature spaces

### Sheet: Recovery_Cosines
Supplementary Table 9B. Palleja disruption-versus-recovery cosine summaries.
Negative cosines indicate reversal-like recovery geometry only; they do not establish biological recovery, treatment efficacy, or mechanism.
dataset	feature_space	disruption_transition	recovery_transition	n_subjects	mean_disruption_recovery_cosine	median_disruption_recovery_cosine	interpretation	caution_note
Palleja 2018	species	D0_to_D4like	D4like_to_D180	9	-0.875	-0.912	negative cosine indicates reversal-like recovery geometry	geometry-only summary; not biological recovery, clinical recovery, treatment efficacy, or mechanism
Palleja 2018	species	D0_to_D4like	D4like_to_D42	9	-0.862	-0.903	negative cosine indicates reversal-like recovery geometry	geometry-only summary; not biological recovery, clinical recovery, treatment efficacy, or mechanism
Palleja 2018	species	D0_to_D8like	D8like_to_D180	12	-0.779	-0.831	negative cosine indicates reversal-like recovery geometry	geometry-only summary; not biological recovery, clinical recovery, treatment efficacy, or mechanism
Palleja 2018	species	D0_to_D8like	D8like_to_D42	12	-0.744	-0.778	negative cosine indicates reversal-like recovery geometry	geometry-only summary; not biological recovery, clinical recovery, treatment efficacy, or mechanism
Palleja 2018	pathway	D0_to_D4like	D4like_to_D180	9	-0.857	-0.851	negative cosine indicates reversal-like recovery geometry	geometry-only summary; not biological recovery, clinical recovery, treatment efficacy, or mechanism
Palleja 2018	pathway	D0_to_D4like	D4like_to_D42	9	-0.842	-0.859	negative cosine indicates reversal-like recovery geometry	geometry-only summary; not biological recovery, clinical recovery, treatment efficacy, or mechanism
Palleja 2018	pathway	D0_to_D8like	D8like_to_D180	12	-0.769	-0.833	negative cosine indicates reversal-like recovery geometry	geometry-only summary; not biological recovery, clinical recovery, treatment efficacy, or mechanism
Palleja 2018	pathway	D0_to_D8like	D8like_to_D42	12	-0.749	-0.79	negative cosine indicates reversal-like recovery geometry	geometry-only summary; not biological recovery, clinical recovery, treatment efficacy, or mechanism

### Sheet: Dataset_Role_Summary
Supplementary Table 9C. Dataset roles and claim boundaries.
Compact summary of why each run is included and what the table does not support.
dataset	trial_run_source	feature_space_available	role_in_table14	positive_pattern	claim_boundary	not_supported
David 2014	species	magnitude-stress contrast	large displacement, no clear LOO directional organization above null in available Animal-arm anchor transition	implementation stress test only	biological confirmation, fiber replication, clinical interpretation, framework confirmation
Palleja 2018 species	species	primary species-space strong-perturbation implementation contrast	early disruption directional organization and reversal-like recovery cosines	implementation stress test only	biological confirmation, clinical prediction, treatment effect, framework confirmation
Palleja 2018 pathway	pathway	pathway-space biological-context implementation contrast	early disruption directional organization and reversal-like recovery cosines	implementation stress test only	pathway activity, mechanism, treatment effect, external application, framework confirmation

### Sheet: Data_Dictionary
Supplementary Table 9D. Data dictionary and interpretation boundaries.
Definitions for all workbook fields and the associated interpretation constraints.
field	definition	interpretation_note
dataset	Source dataset label.	David 2014 or Palleja 2018.
feature_space	Feature coordinate space used for response vectors.	Species and pathway spaces are not scale-equivalent.
transition_label	Endpoint-pair label for the paired response vector.	Defines the stress-test transition only.
n_subjects	Number of complete paired subjects included.	Subject count after endpoint availability filtering.
n_features	Retained features after filtering.	Feature counts and magnitude scales should be interpreted within feature space only.
mean_magnitude	Mean Euclidean length of paired CLR response vectors within the specified feature space.	Magnitude is not directly comparable across species and pathway spaces.
median_magnitude	Median Euclidean length of paired CLR response vectors.	Within-feature-space descriptive statistic.
loo_coherence_mean	Mean cosine similarity to the same-transition leave-one-out group mean direction.	Positive values indicate directional organization in this implementation stress test.
loo_coherence_median	Median leave-one-out cosine similarity.	Descriptive directional-organization summary.
permutation_p	Sign-flip permutation p value preserving paired response structure.	Stress-test null summary, not confirmatory support.
permutation_n	Number of sign-flip permutations.	Recorded reproducibility setting.
seed	Random seed used for sign-flip permutation.	Recorded reproducibility setting.
endpoint_rule	Rule or source used to construct paired endpoints.	Endpoint construction is logged for auditability.
status	Row-level status from source outputs.	Rows marked ok were included in summaries.
caution_note	Interpretation boundary or caveat.	Read before using any row in manuscript text.
disruption_transition	Early perturbation vector used in disruption-recovery cosine.	Geometry label only.
recovery_transition	Recovery interval vector paired with disruption vector.	Geometry label only.
mean_disruption_recovery_cosine	Cosine between early disruption vector and recovery vector. Negative values indicate reversal-like recovery geometry.	Not biological recovery, treatment efficacy, or mechanism.
median_disruption_recovery_cosine	Median subject-level disruption-recovery cosine.	Descriptive geometry statistic.
qc_item	QC or endpoint audit item.	Used to document source, joins, features, permutations, and caveats.
claim_boundary	Implementation stress-test support only, not confirmatory support, prediction, pathway activity, mechanism, treatment-effect inference, or clinical interpretation.	Limits how the workbook can be cited.
