## Supplementary Table 10 - Wastyk external dataset and endpoint summary. for "A response-geometry framework separates microbiome movement magnitude from directional coherence in intervention studies"

### Sheet: Caption
Supplementary Table 10. Wastyk external dataset and endpoint summary
Workbook index and interpretation guide.
Item	Text
Caption	Supplementary Table 10. Wastyk external dataset and endpoint summary. This workbook summarizes the Wastyk/FeFiFo external application sources used for the response-geometry analysis, including the 16S rRNA gene amplicon taxonomic framework analysis, the endpoint-caveated metagenomics-derived CAZyme functional-coherence analysis, and supporting host-context or multi-omic triage layers. The table d…
Endpoint_summary	Summary of Wastyk/FeFiFo data layers, paired sample sizes, endpoint contrasts, manuscript roles, and main caveats used for the Figure 6 external application.
Usage notes	These materials define the endpoint and evidence-boundary context for the Wastyk/FeFiFo application. The 16S and CAZyme analyses should be interpreted as response-organization support within their respective feature spaces, not as matched cross-layer validation or mechanism-confirming evidence.

### Sheet: Endpoint_summary
Supplementary Table 10. Wastyk external dataset and endpoint summary.
dataset	source	study_design	arms	data_layer	n_used	endpoint_or_contrast	purpose_in_manuscript	main_caveat
Wastyk 2021 fiber/fermented-food external dataset	V4 analyzed 16S timepoint sensitivity package	Independent dietary intervention with paired baseline and follow-up sampling	High-fiber; high-fermented-food	16S rRNA gene amplicon	Fiber n=17; Fermented n=16 for primary 2->9 endpoint	1->2 baseline control; 2->9 primary 16S endpoint; 1->9 sensitivity	External application of the magnitude-coherence framework in taxonomic response space.	External application and response-organization support; not clinical prediction or mechanism-confirming evidence.
Wastyk 2021 fiber/fermented-food external dataset	V11 CAZyme functional-coherence package	Constrained functional-context analysis from processed metagenomics-derived CAZyme profiles	High-fiber; high-fermented-food	CAZyme functional feature space	Fiber n=16; Fermented n=14	Baseline Timepoint 1 else 2 to end Timepoint 7 else 6	Endpoint-caveated functional-coherence support and contextual 16S-versus-CAZyme comparison.	CAZyme endpoint does not match the primary 16S Week 14 endpoint and should be interpreted as endpoint-caveated functional-context support.
Wastyk 2021 fiber/fermented-food external dataset	V6, V7, V8, V9 context and triage packages	Predefined supporting-layer review	High-fiber; high-fermented-food	Diet, Olink, SCFA, immune context, metagenomics triage	Layer-specific availability varies	Endpoint compatibility varies by layer	Defines the evidence hierarchy for main, supplementary, caveat-only, omitted, or future-only host-context and multi-omic layers.	Host-context and high-dimensional immune layers are endpoint-limited or exploratory.
