## Supplementary Table 11 - Wastyk 16S framework results. for "A response-geometry framework separates microbiome movement magnitude from directional coherence in intervention studies"

### Sheet: Caption
Supplementary Table 11. Wastyk 16S framework results
Workbook index and interpretation guide.
Item	Text
Caption	Supplementary Table 11. Wastyk 16S framework results. This workbook summarizes the Wastyk/FeFiFo 16S rRNA gene amplicon framework results for the 1→2 baseline-control interval, the 2→9 primary intervention endpoint, and the available 1→9 sensitivity interval. The table reports observed-richness change, paired Aitchison displacement magnitude, leave-one-out directional coherence, and sign-flip per…
Wastyk_16S_framework_results	Wastyk/FeFiFo 16S rRNA gene amplicon framework results across baseline-control, primary endpoint, and sensitivity contrasts.
Usage notes	Richness change represents observed-richness change, magnitude represents paired Aitchison displacement length, and LOO coherence represents leave-one-out cosine similarity to the group mean response direction. Sign-flip p values provide diagnostic support for shared directionality and should not be interpreted as confirmatory clinical evidence.

### Sheet: Main_table
Supplementary Table 11. Wastyk 16S framework results.
endpoint_or_contrast	arm	data_layer	n	richness_change_mean	richness_change_median	richness_change_sd	richness_wilcox_p	mean_aitchison_magnitude	median_aitchison_magnitude	sd_aitchison_magnitude	loo_coherence	signflip_p	n_permutations	interpretation	caveat
1->2 baseline	Fermented	16S rRNA gene amplicon	18	-10.5	-11.5	42.604	0.163	26.142	25.205	6.02	0.012	0.343	1000	Baseline-period temporal control for pre-intervention change.	Framework summary; sign-flip p values are diagnostic, not clinical evidence.
1->2 baseline	Fiber	16S rRNA gene amplicon	18	22.389	-11	65.143	0.472	29.334	28.422	6.891	-0.015	0.712	1000	Baseline-period temporal control for pre-intervention change.	Framework summary; sign-flip p values are diagnostic, not clinical evidence.
2->9 primary 16S endpoint	Fermented	16S rRNA gene amplicon	16	45.5	51	44.189	0.004	30.776	31.52	5.127	0.168	0.001	1000	Primary endpoint shows increased richness and the strongest shared 16S response direction.	Framework summary; sign-flip p values are diagnostic, not clinical evidence.
2->9 primary 16S endpoint	Fiber	16S rRNA gene amplicon	17	-11.882	18	70.875	0.737	33.33	32.504	6.091	-0.016	0.664	1000	Primary endpoint shows similar magnitude but no comparable 16S directional organization.	Framework summary; sign-flip p values are diagnostic, not clinical evidence.
1->9 sensitivity	Fermented	16S rRNA gene amplicon	16	32.062	29	46.066	0.019	30.46	30.047	5.089	0.109	0.003	1000	Maximum-span sensitivity contrast; interpret alongside the primary 2->9 endpoint.	Sensitivity contrast spans pre-intervention baseline to Week 14 and should not replace the primary 2->9 endpoint.
1->9 sensitivity	Fiber	16S rRNA gene amplicon	17	13.118	21	41.569	0.21	30.52	31.045	3.936	0.068	0.015	1000	Maximum-span sensitivity contrast; interpret alongside the primary 2->9 endpoint.	Sensitivity contrast spans pre-intervention baseline to Week 14 and should not replace the primary 2->9 endpoint.
