## Supplementary Table 12 - Wastyk CAZyme functional-coherence results. for "A response-geometry framework separates microbiome movement magnitude from directional coherence in intervention studies"

### Sheet: Caption
Supplementary Table 12. Wastyk CAZyme functional-coherence results
Workbook index and interpretation guide.
Item	Text
Caption	Supplementary Table 12. Wastyk CAZyme functional-coherence results. This workbook summarizes the Wastyk/FeFiFo metagenomics-derived CAZyme functional-coherence analysis. The table reports paired sample size, endpoint definition, mean Aitchison displacement magnitude, leave-one-out directional coherence, and sign-flip permutation support for the Fiber and Fermented arms. The CAZyme analysis used 8…
Wastyk_CAZyme_functional_coherence	Wastyk/FeFiFo CAZyme functional-coherence results for the Fiber and Fermented arms, including paired sample size, endpoint definition, response magnitude, leave-one-out coherence, and sign-flip permutation support.
Usage notes	The CAZyme analysis used 840 retained metagenomics-derived GH/PL CAZyme RPM feature IDs. The endpoint does not match the primary 16S Week 14 endpoint, so the results should be interpreted as endpoint-caveated functional-context support rather than matched cross-layer validation or mechanism-confirming evidence.

### Sheet: Main_table
Supplementary Table 12. Wastyk CAZyme functional-coherence results
arm	data_layer	n	endpoint	mean_magnitude	loo_coherence	signflip_p	interpretation	caveat
Fermented	CAZyme functional	14	CAZyme Endpoint A: baseline Timepoint 1 else 2 to Timepoint 7 else 6	27.502	0.025	0.309	Provides functional-context comparator for the fermented-food arm within the retained CAZyme feature space.	Available CAZyme endpoint does not match the primary 16S Week 14 endpoint; interpret as endpoint-caveated functional-context support.
Fiber	CAZyme functional	16	CAZyme Endpoint A: baseline Timepoint 1 else 2 to Timepoint 7 else 6	25.133	0.087	0.074	Summarizes whether the high-fiber arm showed directional organization within the retained CAZyme feature space, interpreted as endpoint-caveated functional-context support.	Available CAZyme endpoint does not match the primary 16S Week 14 endpoint; interpret as endpoint-caveated functional-context support.
