## Supplementary Table 13 - Wastyk 16S-versus-CAZyme response-space comparison. for "A response-geometry framework separates microbiome movement magnitude from directional coherence in intervention studies"

### Sheet: Caption
Supplementary Table 13. Wastyk 16S-versus-CAZyme response-space comparison
Workbook index and interpretation guide.
Item	Text
caption	Supplementary Table 13. Wastyk 16S-versus-CAZyme response-space comparison. This workbook summarizes Wastyk/FeFiFo response-organization analyses comparing 16S rRNA gene amplicon taxonomic response space with endpoint-caveated metagenomics-derived CAZyme functional feature space. The included sheets report the main 16S-versus-CAZyme response-space comparison, CAZyme feature-space sensitivity chec…
Main_table	Main Wastyk/FeFiFo 16S-versus-CAZyme response-space comparison, summarizing response magnitude and leave-one-out directional coherence across 16S taxonomic and CAZyme functional feature spaces.
CAZyme_feature_sensitivity	Feature-space sensitivity checks for the endpoint-caveated FeFiFo CAZyme response-organization analysis, supporting feature-space-dependence interpretation without implying cross-layer validation.
matched_endpoint_sensitivity	Sensitivity analysis using matched-timepoint 16S rRNA gene amplicon and CAZyme profiles at the best-supported CAZyme-aligned endpoint, Baseline 0 to Week 8. This sheet provides endpoint-dependence context rather than matched cross-layer validation.
pseudocount_sensitivity_FeFiFo	Targeted pseudocount sensitivity checks for FeFiFo 16S and CAZyme directional-coherence analyses under fixed pairing, endpoint definitions, feature filters, and coherence workflow.
Usage notes	These sheets provide layer-specific response-organization support. The 16S and CAZyme endpoints are not fully matched for the main comparison, so the workbook should be interpreted as endpoint-caveated functional-context support rather than matched cross-layer validation.

### Sheet: Main_table
Supplementary Table 13A. Wastyk 16S-versus-CAZyme response-space comparison.
Main manuscript-facing table retained in the styled workbook format.
row_label	arm	layer	n	endpoint	magnitude	loo_coherence	p	interpretation	caveat
Fiber 16S	Fiber	16S	17	16S V4: Baseline 0 to Week 14	33.33	-0.016	0.664	V4 comparator for high-fiber taxonomic response organization.	16S endpoint is not endpoint-matched to available CAZyme Endpoint A.
Fiber CAZyme	Fiber	CAZyme	16	CAZyme Endpoint A: baseline Timepoint 1 else 2 to Timepoint 7 else 6	25.133	0.087	0.074	Tests whether high-fiber response is directionally shared in CAZyme space despite weak 16S taxonomic coherence.	Original-paper-compatible CAZyme endpoint; not exact 16S Week 14.
Fermented 16S	Fermented	16S	16	16S V4: Baseline 0 to Week 14	30.776	0.168	0.001	V4 comparator for fermented-food taxonomic response organization.	16S endpoint is not endpoint-matched to available CAZyme Endpoint A.
Fermented CAZyme	Fermented	CAZyme	14	CAZyme Endpoint A: baseline Timepoint 1 else 2 to Timepoint 7 else 6	27.502	0.025	0.309	Provides functional-space comparator for the fermented-food arm.	Original-paper-compatible CAZyme endpoint; not exact 16S Week 14.

### Sheet: CAZyme_feature_sensitivity
Supplementary Table 13B, Feature-retention sensitivity support for the endpoint-caveated FeFiFo CAZyme response-organization analysis. This sheet summarizes leave-one-out directional-coherence results for the retained GH/PL CAZyme RPM feature space and alternative feature-retention rules where feasible. The analysis used the same baseline-to-end-maintenance CAZyme response setting as the main CAZ…
Interpretation boundary	Use as feature-retention sensitivity and endpoint-caveated CAZyme functional-context support. Interpret the CAZyme result as feature-space dependent; do not use this sheet as evidence for cross-layer functional agreement, pathway activity, enzyme activity, metabolic flux, mechanism, support, or matched cross-layer support.
Compact sensitivity-results table
feature-retention rule	rule label	status	failed or unavailable run notes	number of retained features	number of GH features	number of PL features	Fiber n	Fermented n	Fiber mean magnitude	Fermented mean magnitude	Fiber leave-one-out directional coherence	Fermented leave-one-out directional coherence	Fiber sign-flip p value	Fermented sign-flip p value	high-fiber CAZyme estimate status	stability interpretation
current_prevalence_10pct	Current retained GH/PL feature space; present in at least 10 percent of paired samples	run		840	793	47	16	14	25.133	27.5024	0.0873	0.0253	0.0656	0.3053	reference estimate	Reference current retained GH/PL feature-space estimate.
stricter_prevalence_20pct	Stricter prevalence screen; present in at least 20 percent of paired samples	run		840	793	47	16	14	25.133	27.5024	0.0873	0.0253	0.069	0.2985	stable	High-fiber CAZyme estimate remained directionally positive under this feature-retention rule.
top_abundance_250	Dominant-feature subset; top 250 GH/PL features by mean RPM in paired samples	run		250	230	20	16	14	8.1762	10.1969	0.0681	-0.0179	0.1986	0.5309	stable	High-fiber CAZyme estimate remained directionally positive under this feature-retention rule.
top_variance_250	High-variance subset; top 250 GH/PL features by log-RPM variance in paired samples	run		250	242	8	16	14	16.4461	17.1548	0.0429	0.0581	0.2713	0.1952	attenuated	High-fiber CAZyme estimate remained positive but was attenuated, supporting feature-space dependence wording.
Interpretation note
finding	interpretation
Feasibility	Feasible as a small feature-retention sensitivity using processed CAZyme RPM tables and the V11 endpoint logic; no raw rebuilding was performed.
Prevalence threshold	The stricter 20 percent prevalence threshold retained the same 840 GH/PL features as the current 10 percent feature space, so it does not materially test a narrower prevalence feature space.
Dominant/high-variance subsets	Top-abundance and top-variance subsets were feasible and showed that the Fiber estimate stayed positive but was attenuated in the high-variance subset.
Claim boundary	This supports feature-space dependence wording only; it does not support cross-layer functional agreement, enzyme activity, pathway activity, metabolic flux, or mechanism.
Recommended manuscript wording
use	recommended manuscript wording
Methods wording	As a limited feature-retention sensitivity, the endpoint-caveated CAZyme analysis was rerun from the processed RPM table using the same paired endpoint mapping and leave-one-out directional-coherence workflow under current, stricter-prevalence, dominant-abundance, and high-variance GH/PL feature-retention rules.
Discussion wording	The endpoint-caveated CAZyme directional-coherence estimate was directionally positive for the high-fiber arm across retained-feature checks, but its magnitude was feature-space dependent, especially under high-variance feature restriction. The result should therefore be treated as feature-retention sensitivity support rather than as a universal CAZyme coherence estimate.

### Sheet: matched_endpoint_sensitivit
Supplementary Table 13C. Matched-timepoint 16S rRNA gene amplicon and CAZyme sensitivity check. This sheet summarizes the best-supported CAZyme-aligned endpoint, Baseline 0 to Week 8, and corresponding 16S all-available and exact CAZyme-overlap comparisons. It is a sensitivity check only and does not support matched taxonomic-functional coupling, cross-layer functional agreement, enzyme activity,…
Interpretation boundary	Use as a matched-timepoint sensitivity check for endpoint-caveated FeFiFo interpretation. The comparison uses paired feature-space response vectors at Baseline 0 to Week 8, not matched multi-omic integration.
Matched-timepoint sensitivity-results table
contrast	endpoint	reason	data layer	arm	n	features	mean LOO coherence	sign-flip p value	result scope	interpretation boundary
T2_to_T6	Baseline 0 to Week 8	best-supported CAZyme-aligned endpoint with largest total paired CAZyme support	CAZyme	Fiber	12	840	0.004	0.448	matched-timepoint CAZyme sensitivity result	diagnostic sensitivity check; not confirmatory
T2_to_T6	Baseline 0 to Week 8	best-supported CAZyme-aligned endpoint with largest total paired CAZyme support	CAZyme	Fermented	11	840	0.092	0.0266	matched-timepoint CAZyme sensitivity result	diagnostic sensitivity check; not confirmatory
T2_to_T6	Baseline 0 to Week 8	best-supported CAZyme-aligned endpoint with largest total paired CAZyme support	16S all-available	Fiber	18	453	0.003	0.435	all available 16S samples at CAZyme-aligned endpoint	diagnostic sensitivity check; not confirmatory
T2_to_T6	Baseline 0 to Week 8	best-supported CAZyme-aligned endpoint with largest total paired CAZyme support	16S all-available	Fermented	18	453	0.14	0.005	all available 16S samples at CAZyme-aligned endpoint	diagnostic sensitivity check; not confirmatory
T2_to_T6	Baseline 0 to Week 8	best-supported CAZyme-aligned endpoint with largest total paired CAZyme support	16S exact CAZyme-overlap	Fiber	12	439	0.02	0.288	16S rerun on subjects with CAZyme overlap	diagnostic sensitivity check; not confirmatory
T2_to_T6	Baseline 0 to Week 8	best-supported CAZyme-aligned endpoint with largest total paired CAZyme support	16S exact CAZyme-overlap	Fermented	11	439	0.085	0.049	16S rerun on subjects with CAZyme overlap	diagnostic sensitivity check; not confirmatory
Interpretation note
finding	interpretation
matched-timepoint sensitivity check	The matched-timepoint sensitivity check did not reproduce the endpoint-caveated Fiber > Fermented CAZyme coherence pattern. This supports endpoint-sensitive interpretation of the CAZyme result and does not support matched taxonomic-functional coupling, cross-layer functional agreement, enzyme activity, pathway activity, or mechanism.

### Sheet: pseudocount_sensitivity_FeFiFo
Supplementary Table 13D. Targeted pseudocount sensitivity check for FeFiFo 16S and CAZyme directional-coherence analyses under fixed pairing, endpoint definitions, feature filters, and response-space definitions.
This sheet summarizes targeted pseudocount sensitivity checks for the FeFiFo response-geometry analyses. The 16S primary endpoint, endpoint-caveated CAZyme analysis, and optional endpoint-matched sensitivity reruns were recalculated under pseudocount 0.5 and pseudocount 1.0 while holding sample pairing, endpoint definitions, feature filters, and response-space definitions fixed. The results suppo…
dataset	analysis	arm	endpoint	feature_space	n_pairs	n_features	pseudocount_setting	pseudocount_value	coherence_method	observed_coherence	null_mean	observed_minus_null_gap	permutation_p	n_permutations	qualitative_call	notes
FeFiFo_Wastyk	Figure 6D 16S primary endpoint	Fiber	Baseline 0 to Week 14; T2 to T9	16S ASV CLR; prevalence >= 4 paired-endpoint samples	17	445	main_0.5	0.5	leave_one_out_cosine_to_group_mean	-0.0128063	-0.000750965	-0.0120553	0.607878	5000	no positive coherence	Paired subjects, T2-to-T9 endpoint, and prevalence-filtered 16S feature set held fixed; only pseudocount varied.
FeFiFo_Wastyk	Figure 6D 16S primary endpoint	Fiber	Baseline 0 to Week 14; T2 to T9	16S ASV CLR; prevalence >= 4 paired-endpoint samples	17	445	pseudocount_1.0	1	leave_one_out_cosine_to_group_mean	-0.0167729	0.000674796	-0.0174477	0.661268	5000	no positive coherence	Paired subjects, T2-to-T9 endpoint, and prevalence-filtered 16S feature set held fixed; only pseudocount varied.
FeFiFo_Wastyk	Figure 6D 16S primary endpoint	Fiber	Baseline 0 to Week 14; T2 to T9	16S ASV CLR; prevalence >= 4 paired-endpoint samples	17	445	half_minimum_positive	1	leave_one_out_cosine_to_group_mean	-0.0167729	0.000241961	-0.0170149	0.645671	5000	no positive coherence	Paired subjects, T2-to-T9 endpoint, and prevalence-filtered 16S feature set held fixed; only pseudocount varied.
FeFiFo_Wastyk	Figure 6D 16S primary endpoint	Fermented	Baseline 0 to Week 14; T2 to T9	16S ASV CLR; prevalence >= 4 paired-endpoint samples	16	445	main_0.5	0.5	leave_one_out_cosine_to_group_mean	0.169535	6.47678e-05	0.16947	0.00159968	5000	positive coherence with permutation support	Paired subjects, T2-to-T9 endpoint, and prevalence-filtered 16S feature set held fixed; only pseudocount varied.
FeFiFo_Wastyk	Figure 6D 16S primary endpoint	Fermented	Baseline 0 to Week 14; T2 to T9	16S ASV CLR; prevalence >= 4 paired-endpoint samples	16	445	pseudocount_1.0	1	leave_one_out_cosine_to_group_mean	0.182929	0.000605655	0.182324	0.00179964	5000	positive coherence with permutation support	Paired subjects, T2-to-T9 endpoint, and prevalence-filtered 16S feature set held fixed; only pseudocount varied.
FeFiFo_Wastyk	Figure 6D 16S primary endpoint	Fermented	Baseline 0 to Week 14; T2 to T9	16S ASV CLR; prevalence >= 4 paired-endpoint samples	16	445	half_minimum_positive	1	leave_one_out_cosine_to_group_mean	0.182929	0.000573166	0.182356	0.0009998	5000	positive coherence with permutation support	Paired subjects, T2-to-T9 endpoint, and prevalence-filtered 16S feature set held fixed; only pseudocount varied.
FeFiFo_Wastyk	Figure 6E CAZyme endpoint-caveated feature space	Fiber	Original-paper-compatible baseline Timepoint 1/2 to end Timepoint 7/6	CAZyme GH/PL RPM CLR; same 840 retained feature IDs; prevalence >= 10%	16	840	main_0.5	0.5	leave_one_out_cosine_to_group_mean	0.0873336	0.000952428	0.0863812	0.0715857	5000	positive descriptive coherence with borderline permutation support	Original-paper-compatible endpoint-caveated baseline-to-end-maintenance CAZyme pairing and 840-feature GH/PL space held fixed; only pseudocount varied.
FeFiFo_Wastyk	Figure 6E CAZyme endpoint-caveated feature space	Fiber	Original-paper-compatible baseline Timepoint 1/2 to end Timepoint 7/6	CAZyme GH/PL RPM CLR; same 840 retained feature IDs; prevalence >= 10%	16	840	pseudocount_1.0	1	leave_one_out_cosine_to_group_mean	0.0836743	0.000629832	0.0830445	0.0989802	5000	positive descriptive coherence with borderline permutation support	Original-paper-compatible endpoint-caveated baseline-to-end-maintenance CAZyme pairing and 840-feature GH/PL space held fixed; only pseudocount varied.
FeFiFo_Wastyk	Figure 6E CAZyme endpoint-caveated feature space	Fiber	Original-paper-compatible baseline Timepoint 1/2 to end Timepoint 7/6	CAZyme GH/PL RPM CLR; same 840 retained feature IDs; prevalence >= 10%	16	840	half_minimum_positive	0.112935	leave_one_out_cosine_to_group_mean	0.0852861	0.000687805	0.0845983	0.0417916	5000	positive coherence with permutation support	Original-paper-compatible endpoint-caveated baseline-to-end-maintenance CAZyme pairing and 840-feature GH/PL space held fixed; only pseudocount varied.
FeFiFo_Wastyk	Figure 6E CAZyme endpoint-caveated feature space	Fermented	Original-paper-compatible baseline Timepoint 1/2 to end Timepoint 7/6	CAZyme GH/PL RPM CLR; same 840 retained feature IDs; prevalence >= 10%	14	840	main_0.5	0.5	leave_one_out_cosine_to_group_mean	0.0253321	5.66389e-05	0.0252755	0.30034	5000	positive descriptive coherence without permutation support	Original-paper-compatible endpoint-caveated baseline-to-end-maintenance CAZyme pairing and 840-feature GH/PL space held fixed; only pseudocount varied.
FeFiFo_Wastyk	Figure 6E CAZyme endpoint-caveated feature space	Fermented	Original-paper-compatible baseline Timepoint 1/2 to end Timepoint 7/6	CAZyme GH/PL RPM CLR; same 840 retained feature IDs; prevalence >= 10%	14	840	pseudocount_1.0	1	leave_one_out_cosine_to_group_mean	0.0210538	0.000828144	0.0202257	0.345331	5000	positive descriptive coherence without permutation support	Original-paper-compatible endpoint-caveated baseline-to-end-maintenance CAZyme pairing and 840-feature GH/PL space held fixed; only pseudocount varied.
FeFiFo_Wastyk	Figure 6E CAZyme endpoint-caveated feature space	Fermented	Original-paper-compatible baseline Timepoint 1/2 to end Timepoint 7/6	CAZyme GH/PL RPM CLR; same 840 retained feature IDs; prevalence >= 10%	14	840	half_minimum_positive	0.112935	leave_one_out_cosine_to_group_mean	0.0293021	0.000595664	0.0287065	0.245751	5000	positive descriptive coherence without permutation support	Original-paper-compatible endpoint-caveated baseline-to-end-maintenance CAZyme pairing and 840-feature GH/PL space held fixed; only pseudocount varied.
FeFiFo_Wastyk	Optional endpoint-matched CAZyme rerun	Fiber	Baseline 0 to Week 8; T2 to T6	CAZyme GH/PL RPM CLR; same 840 retained feature IDs; prevalence >= 10%	12	840	main_0.5	0.5	leave_one_out_cosine_to_group_mean	0.00436894	0.000194719	0.00417422	0.444911	5000	positive descriptive coherence without permutation support	Optional endpoint-matched T2-to-T6 CAZyme pairing and 840-feature GH/PL space held fixed; only pseudocount varied.
FeFiFo_Wastyk	Optional endpoint-matched CAZyme rerun	Fiber	Baseline 0 to Week 8; T2 to T6	CAZyme GH/PL RPM CLR; same 840 retained feature IDs; prevalence >= 10%	12	840	pseudocount_1.0	1	leave_one_out_cosine_to_group_mean	-0.00062038	-0.00110942	0.000489042	0.482503	5000	no positive coherence	Optional endpoint-matched T2-to-T6 CAZyme pairing and 840-feature GH/PL space held fixed; only pseudocount varied.
FeFiFo_Wastyk	Optional endpoint-matched CAZyme rerun	Fiber	Baseline 0 to Week 8; T2 to T6	CAZyme GH/PL RPM CLR; same 840 retained feature IDs; prevalence >= 10%	12	840	half_minimum_positive	0.105237	leave_one_out_cosine_to_group_mean	0.0105993	0.000564397	0.0100349	0.380924	5000	positive descriptive coherence without permutation support	Optional endpoint-matched T2-to-T6 CAZyme pairing and 840-feature GH/PL space held fixed; only pseudocount varied.
FeFiFo_Wastyk	Optional endpoint-matched CAZyme rerun	Fermented	Baseline 0 to Week 8; T2 to T6	CAZyme GH/PL RPM CLR; same 840 retained feature IDs; prevalence >= 10%	11	840	main_0.5	0.5	leave_one_out_cosine_to_group_mean	0.0915531	-0.0002627	0.0918158	0.0259948	5000	positive coherence with permutation support	Optional endpoint-matched T2-to-T6 CAZyme pairing and 840-feature GH/PL space held fixed; only pseudocount varied.
FeFiFo_Wastyk	Optional endpoint-matched CAZyme rerun	Fermented	Baseline 0 to Week 8; T2 to T6	CAZyme GH/PL RPM CLR; same 840 retained feature IDs; prevalence >= 10%	11	840	pseudocount_1.0	1	leave_one_out_cosine_to_group_mean	0.0894467	0.000553183	0.0888935	0.0481904	5000	positive coherence with permutation support	Optional endpoint-matched T2-to-T6 CAZyme pairing and 840-feature GH/PL space held fixed; only pseudocount varied.
FeFiFo_Wastyk	Optional endpoint-matched CAZyme rerun	Fermented	Baseline 0 to Week 8; T2 to T6	CAZyme GH/PL RPM CLR; same 840 retained feature IDs; prevalence >= 10%	11	840	half_minimum_positive	0.105237	leave_one_out_cosine_to_group_mean	0.093166	-0.000180301	0.0933463	0.00959808	5000	positive coherence with permutation support	Optional endpoint-matched T2-to-T6 CAZyme pairing and 840-feature GH/PL space held fixed; only pseudocount varied.
FeFiFo_Wastyk	Optional endpoint-matched exact-subject 16S rerun	Fiber	Baseline 0 to Week 8; T2 to T6	16S ASV CLR; exact CAZyme-overlap subjects; prevalence >= 3 samples	12	439	main_0.5	0.5	leave_one_out_cosine_to_group_mean	0.020078	0.000984733	0.0190933	0.295141	5000	positive descriptive coherence without permutation support	Optional exact-subject endpoint-matched 16S T2-to-T6 rerun; sample pairing and feature filtering held fixed; only pseudocount varied between 0.5 and 1.0.
FeFiFo_Wastyk	Optional endpoint-matched exact-subject 16S rerun	Fiber	Baseline 0 to Week 8; T2 to T6	16S ASV CLR; exact CAZyme-overlap subjects; prevalence >= 3 samples	12	439	pseudocount_1.0	1	leave_one_out_cosine_to_group_mean	0.0154613	-0.000168317	0.0156296	0.329134	5000	positive descriptive coherence without permutation support	Optional exact-subject endpoint-matched 16S T2-to-T6 rerun; sample pairing and feature filtering held fixed; only pseudocount varied between 0.5 and 1.0.
FeFiFo_Wastyk	Optional endpoint-matched exact-subject 16S rerun	Fermented	Baseline 0 to Week 8; T2 to T6	16S ASV CLR; exact CAZyme-overlap subjects; prevalence >= 3 samples	11	439	main_0.5	0.5	leave_one_out_cosine_to_group_mean	0.0851392	3.58849e-05	0.0851033	0.0463907	5000	positive coherence with permutation support	Optional exact-subject endpoint-matched 16S T2-to-T6 rerun; sample pairing and feature filtering held fixed; only pseudocount varied between 0.5 and 1.0.
FeFiFo_Wastyk	Optional endpoint-matched exact-subject 16S rerun	Fermented	Baseline 0 to Week 8; T2 to T6	16S ASV CLR; exact CAZyme-overlap subjects; prevalence >= 3 samples	11	439	pseudocount_1.0	1	leave_one_out_cosine_to_group_mean	0.0946396	0.000595162	0.0940444	0.0489902	5000	positive coherence with permutation support	Optional exact-subject endpoint-matched 16S T2-to-T6 rerun; sample pairing and feature filtering held fixed; only pseudocount varied between 0.5 and 1.0.
