## Supplementary Table 14 - Wastyk evidence hierarchy and host-context caveat summary. for "A response-geometry framework separates microbiome movement magnitude from directional coherence in intervention studies"

### Sheet: Caption
Supplementary Table 14. Wastyk evidence hierarchy and host-context caveat summary
Workbook index and interpretation guide.
Item	Text
Caption	Supplementary Table 14. Wastyk evidence hierarchy and host-context caveat summary. This workbook summarizes the evidence hierarchy and host-context caveats for the Wastyk/FeFiFo external application. The included sheets classify 16S rRNA gene amplicon, CAZyme, diet-adherence, Olink, SCFA, immune-context, and metagenomics-related layers according to their manuscript role, endpoint compatibility, a…
Evidence_hierarchy_summary	Summary of Wastyk/FeFiFo evidence layers, manuscript roles, and main caveats across 16S, CAZyme, diet-adherence, host-context, immune, and metagenomics-related sources.
Host_context_caveat_summary	Detailed rationale and host-context caveats for each evidence layer, including endpoint compatibility, support role, and interpretation boundaries.
Usage notes	These sheets define the evidence hierarchy for the Wastyk/FeFiFo application. Host-context and multi-omic layers should be interpreted as contextual, exploratory, or endpoint-limited unless endpoint mapping and prespecified analysis support stronger inference.

### Sheet: Evidence_hierarchy_summary
Supplementary Table 14A. Wastyk evidence hierarchy summary
Ssummary of the evidence hierarchy used for Wastyk supplementary packaging and host-context caveat handling.
layer_or_source	packaging_role	main_caveat
16S framework	Primary external application result	External response-organization support only; not clinical prediction.
diet adherence	Adherence/context support	Diet is contextual and not the microbiome response endpoint.
CAZyme	Functional-coherence support	Endpoint is baseline 1/2 to end 7/6, not exact 16S Week 14.
Olink	Inflammatory host-context support	Exploratory host-context support; not mechanism-confirming evidence.
SCFA	Metabolite host-context support	Endpoint mismatch and small sample-screening context limit interpretation.
combined immune	Endpoint-limited immune context	Endpoint-limited immune context; interpret only as caveat-level support.
raw CyTOF/phosphoflow	High-dimensional raw immune layer	Not included in the current numbered supplementary analysis.
top-pair exploratory scatterplots	Exploratory association display	Not included in the numbered supplementary analysis.
broad metagenomics	Potential future predefined extension	Potential future extension; not used as current evidence unless endpoint mapping and prespecified analysis are available.

### Sheet: Host_context_caveat_summary
Supplementary Table 14B. Wastyk host-context caveat summary
evidence_layer	support_role	rationale	host_context_caveat
16S framework	Primary external application result	Directly endpoint-mapped 1->2 baseline control and 2->9 primary 16S framework analysis.	External response-organization support only; not clinical prediction.
diet adherence	Adherence/context support	Diet variables confirm arm-specific exposure context.	Diet is contextual and not the microbiome response endpoint.
CAZyme	Functional-coherence support	Metagenomics-derived CAZyme space provides constrained functional comparator.	Endpoint is baseline 1/2 to end 7/6, not exact 16S Week 14.
Olink	Inflammatory host-context support	Predefined host-context summaries are interpretable but not endpoint-identical.	Exploratory host-context support; not mechanism-confirming evidence.
SCFA	Metabolite host-context support	Lower-dimensional SCFA context is feasible as supplementary support.	Endpoint mismatch and small sample-screening context limit interpretation.
combined immune	Endpoint-limited immune context	Precomputed changes have unclear endpoint mapping.	Endpoint-limited immune context; interpret only as caveat-level support.
raw CyTOF/phosphoflow	High-dimensional raw immune layer	Would add dimensionality without clean endpoint advantage.	Not included in the current numbered supplementary analysis.
top-pair exploratory scatterplots	Exploratory association display	Exploratory scatterplots risk overextension.	Not included in the numbered supplementary analysis.
broad metagenomics	Potential future predefined extension	Use only if endpoint-mapped and predefined.	Potential future extension; not used as current evidence unless endpoint mapping and prespecified analysis are available.
